# *S. pombe* Rtf2 is Important for Replication Fork Barrier Activity of *RTS1* via Splicing of Rtf1

**DOI:** 10.1101/2022.03.10.483798

**Authors:** Alice M. Budden, Murat Eravci, Eduard Campillo-Funollet, Karel Naiman, Antony M. Carr

## Abstract

Arrested replication forks, when restarted by homologous recombination, result in error-prone DNA syntheses and non-allelic homologous recombination. Fission yeast *RTS1* is a model fork barrier used to probe mechanisms of recombination-dependent restart. *RTS1* barrier activity is entirely dependent on the DNA binding protein Rtf1 and partially dependent on a second protein, Rtf2. Human RTF2 was recently implicated in fork restart, leading us to examine fission yeast Rtf2’s role in more detail. In agreement with previous studies, we observe reduced barrier activity upon *rtf2* deletion. However, we identified Rtf2 to be physically associated with mRNA processing and splicing factors and *rtf2* deletion to cause increased intron retention. One of the most affected introns resided in the *rtf1* transcript. Using an intronless *rtf1* we observed no reduction in RFB activity in the absence of Rtf2. Thus, Rtf2 is essential for correct *rtf1* splicing to allow optimal *RTS1* barrier activity.
