## Supplementary material for "*S. pombe* Rtf2 is Important for Replication Fork Barrier Activity of *RTS1* via Splicing of Rtf1": STab2

### Sheet: Biological Process
P-value cutoff	0.01
Regulation links followed	Yes
Background size	5398
Min p-value	5.85606e-12
List size	131
GOID	TERM	CORRECTED_PVALUE	UNCORRECTED_PVALUE	NUM_LIST_ANNOTATIONS	NUM_BG_ANNOTATIONS	ANNOTATED_GENES
GO:0006397	mRNA processing	3.29111e-09	5.85606e-12	25	200	bis1, brr2, cdc28, cdc5, cft2, cwf15, cwf17, cwf2, cwf21, cwf22, cwf24, cwf3, cwf4, prp16, prp19, prp22, prp39, prp45, sap145, seb1, snu66, SPAC644.16, srp2, usp107, yth1
GO:0016070	RNA metabolic process	5.37537e-08	9.56472e-11	60	1130	ash2, bis1, brr2, brx1, cdc28, cdc5, cft2, clr6, cwf15, cwf17, cwf2, cwf21, cwf22, cwf24, cwf3, cwf4, dus3, ercc3, esf1, gcd10, hrp1, irs1, kri1, mmi1, noc3, nop14, nop56, nop58, nup85, pht1, ppk23, prp16, prp19, prp22, prp39, prp45, prs1, pst1, pst2, sap145, seb1, sir2, sla1, snu66, SPAC20G8.09c, SPAC2G11.14, SPAC57A7.06, SPAC644.16, SPAC664.03, SPAC926.08c, SPBC13E7.08c, SPCP25A2.03, spt20, spt…
GO:0000377	RNA splicing, via transesterification reactions with bulged adenosine as nucleophile	6.9977e-08	1.24514e-10	21	159	bis1, brr2, cdc28, cdc5, cwf15, cwf17, cwf2, cwf21, cwf22, cwf24, cwf3, cwf4, prp16, prp19, prp22, prp39, prp45, sap145, snu66, srp2, usp107
GO:0000398	mRNA splicing, via spliceosome	6.9977e-08	1.24514e-10	21	159	bis1, brr2, cdc28, cdc5, cwf15, cwf17, cwf2, cwf21, cwf22, cwf24, cwf3, cwf4, prp16, prp19, prp22, prp39, prp45, sap145, snu66, srp2, usp107
GO:0000375	RNA splicing, via transesterification reactions	8.89839e-08	1.58334e-10	21	161	bis1, brr2, cdc28, cdc5, cwf15, cwf17, cwf2, cwf21, cwf22, cwf24, cwf3, cwf4, prp16, prp19, prp22, prp39, prp45, sap145, snu66, srp2, usp107
GO:0008380	RNA splicing	2.00509e-07	3.56777e-10	21	168	bis1, brr2, cdc28, cdc5, cwf15, cwf17, cwf2, cwf21, cwf22, cwf24, cwf3, cwf4, prp16, prp19, prp22, prp39, prp45, sap145, snu66, srp2, usp107
GO:0006396	RNA processing	3.48859e-07	6.20745e-10	38	542	bis1, brr2, brx1, cdc28, cdc5, cft2, cwf15, cwf17, cwf2, cwf21, cwf22, cwf24, cwf3, cwf4, dus3, esf1, gcd10, kri1, noc3, nop14, nop56, nop58, prp16, prp19, prp22, prp39, prp45, sap145, seb1, sla1, snu66, SPAC20G8.09c, SPAC57A7.06, SPAC644.16, SPAC926.08c, srp2, usp107, yth1
GO:0090304	nucleic acid metabolic process	4.82546e-07	8.58623e-10	66	1390	ash2, bis1, brr2, brx1, cdc17, cdc28, cdc5, cft2, clr6, cwf15, cwf17, cwf2, cwf21, cwf22, cwf24, cwf3, cwf4, dus3, ercc3, esf1, gcd10, hrp1, irs1, kri1, mmi1, noc3, nop14, nop56, nop58, npp106, nup85, pht1, ppk23, prp16, prp19, prp22, prp39, prp45, prs1, pst1, pst2, rtf2, sap1, sap145, seb1, sir2, sla1, snu66, SPAC20G8.09c, SPAC2G11.14, SPAC57A7.06, SPAC644.16, SPAC664.03, SPAC926.08c, SPBC13E7.0…
GO:0045292	mRNA cis splicing, via spliceosome	1.43814e-06	2.55897e-09	18	135	bis1, cdc5, cwf15, cwf17, cwf2, cwf21, cwf22, cwf24, cwf3, cwf4, prp16, prp19, prp22, prp39, prp45, snu66, srp2, usp107
GO:0022613	ribonucleoprotein complex biogenesis	2.35375e-06	4.18816e-09	33	452	brr2, brx1, cdc28, crm1, cwf2, cwf3, cwf4, esf1, kri1, noc3, nog2, nop14, nop16, nop56, nop58, nsp1, nup124, nup44, nup85, prp16, prp19, prp39, rps9a, rrb1, sap145, sgd1, snu66, SPAC1B3.09c, SPAC20G8.09c, SPAC57A7.06, SPAC926.08c, ubi2, usp107
GO:0044085	cellular component biogenesis	3.70908e-06	6.59979e-09	53	1024	acp2, ash2, brl2, brr2, brx1, cdc28, clr6, crm1, cut6, cwf2, cwf3, cwf4, esf1, hrp1, imp1, kri1, meu14, mmi1, noc3, nog2, nop14, nop16, nop56, nop58, nsp1, nup124, nup44, nup85, pht1, pob3, prp16, prp19, prp39, pst1, rps9a, rrb1, sap145, sgd1, sid2, sir2, snu66, SPAC1B3.09c, SPAC20G8.09c, SPAC2G11.14, SPAC3H8.07c, SPAC57A7.06, SPAC664.03, SPAC806.02c, SPAC926.08c, SPBC13E7.08c, spn2, ubi2, usp107
GO:0006725	cellular aromatic compound metabolic process	4.8359e-06	8.6048e-09	71	1642	acs1, ash2, bis1, brr2, brx1, cdc17, cdc28, cdc5, cft2, clr6, cut6, cwf15, cwf17, cwf2, cwf21, cwf22, cwf24, cwf3, cwf4, dus3, ercc3, esf1, gcd10, hrp1, irs1, kri1, mmi1, noc3, nop14, nop56, nop58, npp106, nup85, pht1, ppk23, prp16, prp19, prp22, prp39, prp45, prs1, pst1, pst2, rtf2, sap1, sap145, seb1, sir2, sla1, snu66, SPAC20G8.09c, SPAC2G11.14, SPAC57A7.06, SPAC644.16, SPAC664.03, SPAC926.08c…
GO:0046483	heterocycle metabolic process	6.24545e-06	1.11129e-08	71	1651	acs1, ash2, bis1, brr2, brx1, cdc17, cdc28, cdc5, cft2, clr6, cut6, cwf15, cwf17, cwf2, cwf21, cwf22, cwf24, cwf3, cwf4, dus3, ercc3, esf1, gcd10, hrp1, irs1, kri1, mmi1, noc3, nop14, nop56, nop58, npp106, nup85, pht1, ppk23, prp16, prp19, prp22, prp39, prp45, prs1, pst1, pst2, rtf2, sap1, sap145, seb1, sir2, sla1, snu66, SPAC20G8.09c, SPAC2G11.14, SPAC57A7.06, SPAC644.16, SPAC664.03, SPAC926.08c…
GO:0006139	nucleobase-containing compound metabolic process	6.31112e-06	1.12298e-08	69	1579	acs1, ash2, bis1, brr2, brx1, cdc17, cdc28, cdc5, cft2, clr6, cut6, cwf15, cwf17, cwf2, cwf21, cwf22, cwf24, cwf3, cwf4, dus3, ercc3, esf1, gcd10, hrp1, irs1, kri1, mmi1, noc3, nop14, nop56, nop58, npp106, nup85, pht1, ppk23, prp16, prp19, prp22, prp39, prp45, prs1, pst1, pst2, rtf2, sap1, sap145, seb1, sir2, sla1, snu66, SPAC20G8.09c, SPAC2G11.14, SPAC57A7.06, SPAC644.16, SPAC664.03, SPAC926.08c…
GO:1901360	organic cyclic compound metabolic process	7.89766e-06	1.40528e-08	72	1696	acs1, ash2, bis1, brr2, brx1, cdc17, cdc28, cdc5, cft2, clr6, cut6, cwf15, cwf17, cwf2, cwf21, cwf22, cwf24, cwf3, cwf4, dus3, ercc3, erg11, esf1, gcd10, hrp1, irs1, kri1, mmi1, noc3, nop14, nop56, nop58, npp106, nup85, pht1, ppk23, prp16, prp19, prp22, prp39, prp45, prs1, pst1, pst2, rtf2, sap1, sap145, seb1, sir2, sla1, snu66, SPAC20G8.09c, SPAC2G11.14, SPAC57A7.06, SPAC644.16, SPAC664.03, SPAC…
GO:0016071	mRNA metabolic process	1.57716e-05	2.80633e-08	26	319	bis1, brr2, cdc28, cdc5, cft2, cwf15, cwf17, cwf2, cwf21, cwf22, cwf24, cwf3, cwf4, mmi1, prp16, prp19, prp22, prp39, prp45, sap145, seb1, snu66, SPAC644.16, srp2, usp107, yth1
GO:0000393	spliceosomal conformational changes to generate catalytic conformation	0.00100216	1.7832e-06	5	10	brr2, cdc28, cwf3, prp16, prp19
GO:0010467	gene expression	0.00105945	1.88514e-06	69	1778	ash2, bis1, brr2, brx1, cdc28, cdc5, cft2, clr6, cwf15, cwf17, cwf2, cwf21, cwf22, cwf24, cwf3, cwf4, dus3, ercc3, esf1, fma1, gcd10, hrp1, irs1, kri1, mmi1, mug87, noc3, nop14, nop56, nop58, npp106, nup85, pht1, ppk23, prp16, prp19, prp22, prp39, prp45, prs1, pst1, pst2, rpl1701, rpl902, rps9a, sap145, seb1, sir2, sla1, snu66, SPAC20G8.09c, SPAC2G11.14, SPAC57A7.06, SPAC644.16, SPAC664.03, SPAC8…
GO:0043933	protein-containing complex subunit organization	0.00187396	3.33444e-06	28	459	acp2, brl2, brr2, brx1, cdc28, cwf2, cwf3, cwf4, hrp1, imp1, mmi1, nup44, pht1, pob3, prp16, prp19, prp22, prp39, pst1, sap145, sir2, SPAC2G11.14, SPAC3H8.07c, SPAC664.03, SPAC926.08c, SPBC13E7.08c, spn2, usp107
GO:0051169	nuclear transport	0.00226373	4.02798e-06	13	117	crm1, imp1, mug87, nog2, npp106, nsp1, nup124, nup44, nup45, nup61, nup85, SPBC1711.05, SPCP25A2.03
GO:0006913	nucleocytoplasmic transport	0.00226373	4.02798e-06	13	117	crm1, imp1, mug87, nog2, npp106, nsp1, nup124, nup44, nup45, nup61, nup85, SPBC1711.05, SPCP25A2.03

### Sheet: Molecular Function
P-value cutoff	0.01
Regulation links followed	Yes
Background size	5398
Min p-value	1.5026e-07
List size	131
GOID	TERM	CORRECTED_PVALUE	UNCORRECTED_PVALUE	NUM_LIST_ANNOTATIONS	NUM_BG_ANNOTATIONS	ANNOTATED_GENES
GO:0005515	protein binding	2.02851e-05	1.5026e-07	54	1151	acp2, bis1, brx1, cct2, cct3, cct7, cct8, cdc17, cdc5, clr6, crm1, cwf2, ekc1, erg11, hrp1, imp1, mis13, mmi1, nup124, nup85, pht1, pob3, prp19, prp45, pst1, pst2, ptr3, sap1, sap145, seb1, sid2, snu66, SPAC1071.09c, SPAC2G11.14, SPAC3H8.07c, SPAC644.16, SPAC664.03, SPAC926.08c, SPBC13E7.08c, SPCC1906.02c, SPCC737.06c, spn2, spt5, srp2, ssa2, ssr1, suc22, swi1, tfg1, tif211, tup12, ubi2, usp107, …
GO:0005488	binding	2.47994e-05	1.83699e-07	100	2955	acp2, acs1, ash2, bis1, brl2, brr2, brx1, cct2, cct3, cct7, cct8, cdc17, cdc28, cdc5, cft2, clr6, crm1, cut6, cwf15, cwf2, cwf22, cwf24, dus3, eca39, ekc1, ercc3, erg11, esf1, fes1, fma1, gcd10, gln1, hrp1, imp1, irs1, leu1, meu14, mis13, mmi1, noc3, nog2, nop14, nop56, nop58, nsp1, nup124, nup45, nup85, pht1, pob3, ppk23, prp16, prp19, prp22, prp39, prp45, prs1, pst1, pst2, ptr3, rpl902, rps9a, …
GO:0017056	structural constituent of nuclear pore	3.39809e-05	2.5171e-07	7	20	mug87, npp106, nsp1, nup124, nup44, nup45, nup85
GO:1901363	heterocyclic compound binding	0.000627449	4.64777e-06	67	1743	acs1, ash2, brr2, brx1, cct2, cct3, cct7, cct8, cdc17, cdc28, cdc5, cft2, crm1, cut6, cwf15, cwf2, cwf22, dus3, eca39, ercc3, esf1, fes1, gcd10, gln1, hrp1, imp1, irs1, leu1, mmi1, nog2, nop14, nop56, nop58, pht1, pob3, ppk23, prp16, prp22, prp39, prs1, ptr3, rpl902, rps9a, sap1, sap145, seb1, sgd1, sid2, sir2, sla1, SPAC20G8.09c, SPAC57A7.06, SPAC5H10.10, SPAC644.16, SPAC806.02c, SPAC926.08c, SP…
GO:0097159	organic cyclic compound binding	0.000782037	5.79287e-06	67	1753	acs1, ash2, brr2, brx1, cct2, cct3, cct7, cct8, cdc17, cdc28, cdc5, cft2, crm1, cut6, cwf15, cwf2, cwf22, dus3, eca39, ercc3, esf1, fes1, gcd10, gln1, hrp1, imp1, irs1, leu1, mmi1, nog2, nop14, nop56, nop58, pht1, pob3, ppk23, prp16, prp22, prp39, prs1, ptr3, rpl902, rps9a, sap1, sap145, seb1, sgd1, sid2, sir2, sla1, SPAC20G8.09c, SPAC57A7.06, SPAC5H10.10, SPAC644.16, SPAC806.02c, SPAC926.08c, SP…

### Sheet: Cell Component
P-value cutoff	0.01
Regulation links followed	Yes
Background size	5398
Min p-value	5.84518e-24
List size	131
GOID	TERM	CORRECTED_PVALUE	UNCORRECTED_PVALUE	NUM_LIST_ANNOTATIONS	NUM_BG_ANNOTATIONS	ANNOTATED_GENES
GO:0005634	nucleus	8.18325e-22	5.84518e-24	119	2706	acp2, acs1, ash2, bis1, brl2, brr2, brx1, cct2, cct3, cct7, cdc17, cdc28, cdc5, cft2, clr6, crm1, csn1, cwf15, cwf17, cwf2, cwf21, cwf22, cwf24, cwf3, cwf4, cyp8, dus3, eca39, ekc1, ercc3, esf1, fes1, fma1, gcd10, gln1, his5, hrp1, imp1, kri1, mis13, mmi1, mug87, noc3, nog2, nop14, nop16, nop56, nop58, npp106, nsp1, nup124, nup44, nup45, nup61, nup85, pho2, pht1, pob3, ppk23, prp16, prp19, prp22,…
GO:0140513	nuclear protein-containing complex	2.9599e-16	2.11421e-18	59	752	ash2, bis1, brr2, cdc28, cdc5, cft2, clr6, crm1, csn1, cwf15, cwf17, cwf2, cwf21, cwf22, cwf24, cwf3, cwf4, ercc3, imp1, mis13, mmi1, mug87, noc3, nop14, nop56, npp106, nsp1, nup124, nup44, nup45, nup61, nup85, pht1, pob3, prp16, prp19, prp22, prp39, prp45, pst1, pst2, sap145, seb1, snu66, SPAC1B3.09c, SPAC2G11.14, SPAC644.16, SPAC664.03, SPBC13E7.08c, SPCC1906.02c, SPCP25A2.03, spt20, spt5, ssa2…
GO:0032991	protein-containing complex	1.30435e-14	9.31681e-17	95	2006	acp2, ash2, bis1, brl2, brr2, cct2, cct3, cct7, cct8, cdc28, cdc5, cft2, clr6, crm1, csn1, cwf15, cwf17, cwf2, cwf21, cwf22, cwf24, cwf3, cwf4, ekc1, ercc3, gcd10, imp1, kri1, meu14, mis13, mmi1, mug87, noc3, nop14, nop16, nop56, nop58, npp106, nsp1, nup124, nup44, nup45, nup61, nup85, pht1, pob3, prp16, prp19, prp22, prp39, prp45, prs1, pst1, pst2, pup1, rpl1701, rpl902, rpn3, rps9a, sap145, seb…
GO:0005681	spliceosomal complex	3.18056e-11	2.27183e-13	21	116	bis1, brr2, cdc28, cdc5, cwf15, cwf17, cwf2, cwf21, cwf22, cwf24, cwf3, cwf4, prp16, prp19, prp22, prp39, prp45, sap145, snu66, ssa2, usp107
GO:1990904	ribonucleoprotein complex	6.74424e-10	4.81731e-12	42	557	bis1, brr2, cdc28, cdc5, cwf15, cwf17, cwf2, cwf21, cwf22, cwf24, cwf3, cwf4, kri1, mmi1, noc3, nop14, nop16, nop56, nop58, prp16, prp19, prp22, prp39, prp45, rpl1701, rpl902, rps9a, sap145, seb1, sla1, snu66, SPAC1B3.09c, SPAC20G8.09c, SPAC3H8.07c, SPAC57A7.06, SPAC644.16, SPAC926.08c, srp72, ssa2, tif211, ubi2, usp107
GO:0071014	post-mRNA release spliceosomal complex	4.01198e-09	2.8657e-11	13	46	bis1, brr2, cdc5, cwf15, cwf17, cwf2, cwf3, cwf4, prp19, prp22, prp45, sap145, ssa2
GO:0031981	nuclear lumen	4.25519e-08	3.03942e-10	45	713	ash2, brx1, cdc17, clr6, crm1, ekc1, ercc3, esf1, fma1, imp1, kri1, mmi1, noc3, nog2, nop14, nop16, nop56, nop58, npp106, nsp1, nup44, nup45, nup61, nup85, pht1, pob3, pst1, pst2, rpl902, rrb1, sgd1, SPAC1071.09c, SPAC1B3.09c, SPAC20G8.09c, SPAC2G11.14, SPAC57A7.06, SPAC664.03, SPAC926.08c, SPBC13E7.08c, SPBC1711.05, spt20, spt5, swi1, tfg1, ubi2
GO:0005684	U2-type spliceosomal complex	3.27929e-06	2.34235e-08	12	63	cwf2, cwf21, cwf22, cwf24, cwf3, cwf4, prp16, prp19, prp22, prp39, sap145, usp107
GO:0000974	Prp19 complex	5.64024e-06	4.02874e-08	7	16	cdc5, cwf15, cwf2, cwf3, cwf4, prp19, prp45
GO:0071013	catalytic step 2 spliceosome	2.17287e-05	1.55205e-07	9	37	bis1, cwf15, cwf2, cwf22, cwf3, cwf4, prp19, prp22, sap145
GO:0005643	nuclear pore	3.8589e-05	2.75636e-07	10	51	crm1, imp1, mug87, npp106, nsp1, nup124, nup44, nup45, nup61, nup85
GO:0043229	intracellular organelle	0.000180718	1.29085e-06	126	4449	acp2, acs1, ash2, bis1, brl2, brr2, brx1, cct2, cct3, cct7, cct8, cdc17, cdc28, cdc5, cft2, clr6, crm1, csn1, cut6, cwf15, cwf17, cwf2, cwf21, cwf22, cwf24, cwf3, cwf4, cyp8, dus3, eca39, ekc1, ercc3, erg11, esf1, fes1, fma1, gcd10, gln1, his5, hrp1, imp1, kri1, meu14, mis13, mmi1, mug87, noc3, nog2, nop14, nop16, nop56, nop58, npp106, nsp1, nup124, nup44, nup45, nup61, nup85, pho2, pht1, pob3, p…
GO:0043226	organelle	0.000180718	1.29085e-06	126	4449	acp2, acs1, ash2, bis1, brl2, brr2, brx1, cct2, cct3, cct7, cct8, cdc17, cdc28, cdc5, cft2, clr6, crm1, csn1, cut6, cwf15, cwf17, cwf2, cwf21, cwf22, cwf24, cwf3, cwf4, cyp8, dus3, eca39, ekc1, ercc3, erg11, esf1, fes1, fma1, gcd10, gln1, his5, hrp1, imp1, kri1, meu14, mis13, mmi1, mug87, noc3, nog2, nop14, nop16, nop56, nop58, npp106, nsp1, nup124, nup44, nup45, nup61, nup85, pho2, pht1, pob3, p…
GO:0043233	organelle lumen	0.000268099	1.91499e-06	47	1008	ash2, brx1, cdc17, clr6, crm1, eca39, ekc1, ercc3, esf1, fma1, imp1, kri1, mmi1, noc3, nog2, nop14, nop16, nop56, nop58, npp106, nsp1, nup44, nup45, nup61, nup85, pht1, pob3, pst1, pst2, rpl902, rrb1, sgd1, SPAC1071.09c, SPAC1B3.09c, SPAC20G8.09c, SPAC2G11.14, SPAC57A7.06, SPAC664.03, SPAC926.08c, SPAC9E9.09c, SPBC13E7.08c, SPBC1711.05, spt20, spt5, swi1, tfg1, ubi2
GO:0031974	membrane-enclosed lumen	0.000268099	1.91499e-06	47	1008	ash2, brx1, cdc17, clr6, crm1, eca39, ekc1, ercc3, esf1, fma1, imp1, kri1, mmi1, noc3, nog2, nop14, nop16, nop56, nop58, npp106, nsp1, nup44, nup45, nup61, nup85, pht1, pob3, pst1, pst2, rpl902, rrb1, sgd1, SPAC1071.09c, SPAC1B3.09c, SPAC20G8.09c, SPAC2G11.14, SPAC57A7.06, SPAC664.03, SPAC926.08c, SPAC9E9.09c, SPBC13E7.08c, SPBC1711.05, spt20, spt5, swi1, tfg1, ubi2
GO:0070013	intracellular organelle lumen	0.000268099	1.91499e-06	47	1008	ash2, brx1, cdc17, clr6, crm1, eca39, ekc1, ercc3, esf1, fma1, imp1, kri1, mmi1, noc3, nog2, nop14, nop16, nop56, nop58, npp106, nsp1, nup44, nup45, nup61, nup85, pht1, pob3, pst1, pst2, rpl902, rrb1, sgd1, SPAC1071.09c, SPAC1B3.09c, SPAC20G8.09c, SPAC2G11.14, SPAC57A7.06, SPAC664.03, SPAC926.08c, SPAC9E9.09c, SPBC13E7.08c, SPBC1711.05, spt20, spt5, swi1, tfg1, ubi2
GO:0043231	intracellular membrane-bounded organelle	0.000405862	2.89902e-06	121	4165	acp2, acs1, ash2, bis1, brl2, brr2, brx1, cct2, cct3, cct7, cdc17, cdc28, cdc5, cft2, clr6, crm1, csn1, cut6, cwf15, cwf17, cwf2, cwf21, cwf22, cwf24, cwf3, cwf4, cyp8, dus3, eca39, ekc1, ercc3, erg11, esf1, fes1, fma1, gcd10, gln1, his5, hrp1, imp1, kri1, mis13, mmi1, mug87, noc3, nog2, nop14, nop16, nop56, nop58, npp106, nsp1, nup124, nup44, nup45, nup61, nup85, pho2, pht1, pob3, ppk23, prp16, …
GO:0043227	membrane-bounded organelle	0.000433133	3.09381e-06	121	4168	acp2, acs1, ash2, bis1, brl2, brr2, brx1, cct2, cct3, cct7, cdc17, cdc28, cdc5, cft2, clr6, crm1, csn1, cut6, cwf15, cwf17, cwf2, cwf21, cwf22, cwf24, cwf3, cwf4, cyp8, dus3, eca39, ekc1, ercc3, erg11, esf1, fes1, fma1, gcd10, gln1, his5, hrp1, imp1, kri1, mis13, mmi1, mug87, noc3, nog2, nop14, nop16, nop56, nop58, npp106, nsp1, nup124, nup44, nup45, nup61, nup85, pho2, pht1, pob3, ppk23, prp16, …
GO:0005654	nucleoplasm	0.00236792	1.69137e-05	18	241	ash2, clr6, ekc1, ercc3, imp1, mmi1, pht1, pob3, pst1, pst2, SPAC1B3.09c, SPAC2G11.14, SPAC664.03, SPBC13E7.08c, SPBC1711.05, spt20, spt5, tfg1
GO:0005832	chaperonin-containing T-complex	0.00301156	2.15111e-05	4	8	cct2, cct3, cct7, cct8
GO:0034399	nuclear periphery	0.00359903	2.57073e-05	8	51	crm1, imp1, npp106, nsp1, nup44, nup45, nup61, nup85
