## Supplementary material for "*S. pombe* Rtf2 is Important for Replication Fork Barrier Activity of *RTS1* via Splicing of Rtf1": STab4

### Sheet: SupplementaryTable6-Transcript_
Type	Count Rep1	Percent Rep1	Count Rep2	Percent Rep2	Count Rep3	Percent Rep3	Mean	SD	Sample
=	2793	53.0585	2522	50.9084	2628	49.5849	51.1839	1.75312	WT
c	1246	23.6702	1426	28.7848	1456	27.4717	26.6422	2.65628	WT
e	9	0.170973	7	0.1413	12	0.226415	0.179563	0.0432029	WT
j	144	2.73556	115	2.32136	136	2.56604	2.54099	0.208236	WT
k	104	1.97568	70	1.413	84	1.58491	1.65786	0.28835	WT
m	268	5.09119	228	4.60234	281	5.30189	4.99847	0.35887	WT
n	30	0.569909	33	0.666128	32	0.603774	0.61327	0.0488077	WT
o	439	8.33967	412	8.31651	492	9.28302	8.6464	0.551451	WT
p	3	0.0569909	2	0.0403714	4	0.0754717	0.0576113	0.0175584	WT
s	154	2.92553	89	1.79653	107	2.01887	2.24698	0.59807	WT
u	4	0.0759878	1	0.0201857	5	0.0943396	0.0635044	0.038621	WT
x	70	1.32979	49	0.9891	63	1.18868	1.16919	0.171178	WT
=	2923	51.2358	2619	49.4804	2550	48.1223	49.6128	1.56095	Rtf2
c	1175	20.596	1349	25.4865	1428	26.9485	24.3436	3.32689	Rtf2
e	18	0.315513	17	0.321179	14	0.264201	0.300297	0.0313888	Rtf2
j	151	2.6468	115	2.17268	112	2.11361	2.31103	0.292283	Rtf2
k	123	2.156	91	1.71925	86	1.62295	1.83273	0.28407	Rtf2
m	512	8.97458	415	7.84054	437	8.24684	8.35399	0.574563	Rtf2
n	54	0.946538	50	0.944644	49	0.924703	0.938628	0.012097	Rtf2
o	491	8.60649	466	8.80408	479	9.03944	8.81667	0.216752	Rtf2
p	7	0.122699	6	0.113357	5	0.0943574	0.110138	0.0144426	Rtf2
s	163	2.85714	110	2.07822	91	1.71731	2.21755	0.582554	Rtf2
u	4	0.0701139	1	0.0188929	4	0.0754859	0.0548309	0.0312389	Rtf2
x	84	1.47239	54	1.02022	43	0.811474	1.10136	0.337849	Rtf2
