## Supplementary material for "*S. pombe* Rtf2 is Important for Replication Fork Barrier Activity of *RTS1* via Splicing of Rtf1": STab6

### Sheet: Gene List
Systematic	Gene
SPAC11E3.10
SPAC12B10.13	gid8
SPAC12B10.4	pby1
SPAC12G12.2	efg1
SPAC13F5.01c	msh1
SPAC13G7.11	mba1
SPAC13G7.3	upf3
SPAC144.1
SPAC144.17c
SPAC17G8.04c	arc5
SPAC19G12.17	erh1
SPAC1B1.04c	pan3
SPAC22F8.07c	rtf1
SPAC27E2.14
SPAC31A2.15c	dcc1
SPAC6F6.15	ypt5
SPAC823.14	ptf1
SPBC119.18	mdm35
SPBC1198.9	ubc16
SPBC11C11.1
SPBC1271.12	osh41
SPBC1289.05c	vma10
SPBC12D12.6	srb11
SPBC16A3.19	eaf7
SPBC16C6.03c	rsa1
SPBC19G7.18c
SPBC1D7.1	pfd1
SPBC25B2.04c	mtg1
SPBC336.14c	ppk26
SPBC337.14	rpb4
SPBC3B9.08c	mnh1
SPBC56F2.11	met6
SPBC582.04c	dsh1
SPBC651.7
SPBP19A11.07c
SPBP8B7.12c	fta3
SPCC132.3
SPCC16C4.16c	cbc3
SPCC16C4.22	dpb3
SPCC188.3	cnd3
SPCC1919.1	ckk2
SPCC320.04c	gem1
SPCC970.1	rad16
