## Supplementary material for "*S. pombe* Rtf2 is Important for Replication Fork Barrier Activity of *RTS1* via Splicing of Rtf1": STab7

### Sheet: Fig1 WT rtf2Δ
Strain	Repeat	Name	Ura-		YE		Mean		plated	%	reversion freq (x10^-5)	Mean of Repeats	SD of Repeats
			1	2	1	2	-ura	YE
BAY144	1	OFF	82	81	137	141	81.5	139	13900000	0.000586331	0.586331	0.46325	0.0931305
	2		23	23	54	50	23	52	5200000	0.000442308	0.442308
	3		37	41	125	91	39	108	10800000	0.000361111	0.361111
BAY146	1	ON	117	134	60	95	125.5	77.5	775000	0.0161935	16.1935	13.7948	1.71044
	2		127	102	92	86	114.5	89	890000	0.0128652	12.8652
	3		132	133	110	105	132.5	107.5	1075000	0.0123256	12.3256
BAY176	1	ON rtf2Δ	105	152	255	224	128.5	239.5	2395000	0.00536534	5.36534	5.03674	0.674635
	2		208	207	571	442	207.5	506.5	5065000	0.00409674	4.09674
	3		26	35	59	49	30.5	54	540000	0.00564815	5.64815

### Sheet: Fig2 RTS1_AΔ
Strain	Repeat	Name	Ura-		YE		Mean		plated	%	reversion freq (x10^-5)	Mean of Repeats	SD of Repeats
			1	2	1	2	-ura	YE
BAY144	1	OFF	34	25	130	112	29.5	121	12100000	0.000243802	0.243802	0.149526	0.0933659
	2		26	31	327	355	28.5	341	34100000	8.35777e-05	0.0835777
	3		33	31	88	140	32	114	11400000	0.000280702	0.280702
	4		32	20	246	371	26	308.5	30850000	8.42788e-05	0.0842788
	5		16	16	335	244	16	289.5	28950000	5.52677e-05	0.0552677
BAY146	1	ON	30	22	61	62	26	61.5	615000	0.00422764	4.22764	5.38059	0.819638
	2		55	55	106	77	55	91.5	915000	0.00601093	6.01093
	3		39	47	93	79	43	86	860000	0.005	5
	4		46	47	77	71	46.5	74	740000	0.00628378	6.28378
BAY176	1	ON rtf2Δ	28	40	85	92	34	88.5	885000	0.00384181	3.84181	3.0355	0.580294
	2		17	30	98	72	23.5	85	850000	0.00276471	2.76471
	3		18	28	104	80	23	92	920000	0.0025	2.5
BAY249	1	RTS1_AΔ OFF	22	23	114	125	22.5	119.5	11950000	0.000188285	0.188285	0.114057	0.0431304
	2		20	14	163	197	17	180	18000000	9.44444e-05	0.0944444
	3		14	15	227	213	14.5	220	22000000	6.59091e-05	0.0659091
	4		16	14	153	189	15	171	17100000	8.77193e-05	0.0877193
	5		13	32	154	182	22.5	168	16800000	0.000133929	0.133929
BAY251	1	RTS1_AΔ ON	59	76	112	67	67.5	89.5	895000	0.0075419	7.5419	6.2671	0.780036
	2		32	30	52	47	31	49.5	495000	0.00626263	6.26263
	3		331	302	53	60	316.5	56.5	5650000	0.00560177	5.60177
	4		65	59	123	96	62	109.5	1095000	0.0056621	5.6621
BAY252	1	RTS1_AΔ ON rtf2Δ	23	19	67	82	21	74.5	745000	0.00281879	2.81879	2.64151	0.71471
	2		16	12	53	29	14	41	410000	0.00341463	3.41463
	3		140	183	97	94	161.5	95.5	9550000	0.0016911	1.6911

### Sheet: Fig4 rtf1Δint
Strain	Repeat	Name	Ura-		YE		Mean		plated	%	reversion freq (x10^-5)	Mean of Repeats	SD of Repeats
			1	2	1	2	-ura	YE
BAY144	1	OFF	48	45	978	657	46.5	817.5	81750000	5.68807e-05	0.0568807	0.188026	0.102826
	2		78	67	375	278	72.5	326.5	32650000	0.000222052	0.222052
	3		72	66	160	212	69	186	18600000	0.000370968	0.370968
	4		40	30	140	155	35	147.5	14750000	0.000237288	0.237288
	5		22	34	246	198	28	222	22200000	0.000126126	0.126126
	6		48	41	502	273	44.5	387.5	38750000	0.000114839	0.114839
BAY146	1	ON	164	151	172	125	157.5	148.5	1485000	0.0106061	10.6061	10.9855	0.823301
	2		190	129	141	156	159.5	148.5	1485000	0.0107407	10.7407
	3		138	138	139	131	138	135	1350000	0.0102222	10.2222
	4		102	117	77	100	109.5	88.5	885000	0.0123729	12.3729
BAY176	1	ON rtf2Δ	34	37	64	51	35.5	57.5	575000	0.00617391	6.17391	4.01753	1.67962
	2		99	124	228	174	111.5	201	2010000	0.00554726	5.54726
	3		16	18	67	69	17	68	680000	0.0025	2.5
	4		22	7	65	94	14.5	79.5	795000	0.0018239	1.8239
	5		42	34	99	89	38	94	940000	0.00404255	4.04255
BAY278	1	ON rtf1Δint	198	142	160	190	170	175	1750000	0.00971429	9.71429	9.44244	1.60482
	2		146	146	189	208	146	198.5	1985000	0.00735516	7.35516
	3		83	96	95	64	89.5	79.5	795000	0.0112579	11.2579
BAY279	1	ON rtf1Δint rtf2Δ	106	103	112	111	104.5	111.5	1115000	0.0093722	9.3722	10.9178	1.7552
	2		104	117	92	70	110.5	81	810000	0.013642	13.642
	3		84	111	84	124	97.5	104	1040000	0.009375	9.375
	4		58	74	53	64	66	58.5	585000	0.0112821	11.2821
